# NGPINT: A Next-generation protein-protein interaction software

**DOI:** 10.1101/2020.09.11.277483

**Authors:** Sagnik Banerjee, Valeria Velásquez-Zapata, Gregory Fuerst, J. Mitch Elmore, Roger P. Wise

## Abstract

Mapping protein-protein interactions at a proteome scale is critical to understanding how cellular signaling networks respond to stimuli. Since eukaryotic genomes encode thousands of proteins, testing their interactions one-by-one is a challenging prospect. High-throughput yeast-two hybrid (Y2H) assays that employ next-generation sequencing to interrogate cDNA libraries represent an alternative approach that optimizes scale, cost, and effort. We present NGPINT, a robust and scalable software to identify all putative interactors of a protein using Y2H in batch culture. NGPINT combines diverse tools to align sequence reads to target genomes, reconstruct prey fragments and compute gene enrichment under reporter selection. Central to this pipeline is the identification of fusion reads containing sequences derived from both the Y2H expression plasmid and the cDNA of interest. To reduce false positives, these fusion reads are evaluated as to whether the cDNA fragment forms an *in-frame* translational fusion with the Y2H transcription factor. NGPINT successfully recognized 95% of interactions in simulated test runs. As proof of concept, NGPINT was tested using published data sets and recognized all validated interactions. NGPINT can be used in any organism with an available reference, thus facilitating the discovery of protein-protein interactions in non-model organisms.
