## Supplementary material for "NGPINT: A Next-generation protein-protein interaction software": Table S1

### Sheet: Cover Sheet
NGPINT: A Next-generation protein-protein interaction software
Sagnik Banerjee, Valeria Velásquez-Zapata, Gregory Fuerst, J. Mitch Elmore, Roger P. Wise
Supplementary Table 1: Description of the arguments of NGPINT
Column	Details
Argument name	Name of the argument of the NGPINT program
Description	Description of the argument
Default	Default value that is assumed by NGPINT

### Sheet: Sheet1
	Argument name	Description	Default
	Mandatory arguments
	input_ended	Specify whether the selected (input) read samples are single end (SE) or paired end (PE ). The pipeline will assume SE by default.	SE
	input_fullpath	Specify the name of the selected sample (input) fastq files along with their entire path. File MUST end in fastq. To be separated by a semicolon (;)	Provided by user
	background_ended	Specify whether the non-selected (background) samples are SE or PE. The pipeline will assume SE by default	SE
	background_fullpath	Specify the names of the non-selected (background) sample files along with their entire path. To be separated by a semicolon (;)	Provided by user
	genome	Specify the name of the genome fasta file of the organism. Please note that the program will not be able to handle multiple fasta files. If you have multiple fasta files, please concatenate them and put them in one file	Provided by user
	output_directory	Specify an output directory to which all the generated files will be housed. This includes the progress.log file which can be later checked. Please make sure that there are sufficient permissions to create the output directory. The program will generate an error if creation of the output directory fails. This directory will contain the summary file containing the details of the execution	Provided by user
	plasmid_sequences	Specify a fasta file containing the two Y2H plasmid sequences - one for the bait and the other for the prey.	Provided by user
	five_prime_vector	Enter the plasmid sequence from the forward primer all the way up to the cDNA insert	Provided by user
	three_prime_vector	Enter the plasmid sequence from the reverse primer all the way up to the cDNA insert reverse complemented (i.e. 5’à3’)	Provided by user
	gtf_annotation	Enter the full path of the gene-annotation file in GTF format	Provided by user
	Optional arguments
	star_genome_index	Specify the directory where the STAR index of the genome is present. Please check the manual to see directions about how to generate the STAR index. Please note that STAR takes about 20 minutes on a cluster to generate indices for large genomes over 3 billion bp.	None
	CPU	Provide the number of CPUs to be used	1
	frame_of_TF_fusion	Enter the frame for the fusion of the transcription factor with the insert. Please refer to page no. of the manual. Pipeline assumes that 3-frame library HAS been generated	0
	nucleotide_for_frame_shift	Enter the nucleotide with which 3 frame generation has been done	None
	min_trimmed_length	Please provide the minimum length of the sequence to keep post adapter trimming	15
	force	Overwrites the output directory if it exists. Setting this flag will enforce the software to run all the steps.	0
	clean_up	Set this to 1 if you wish to clean up all the intermediate files. The program will keep all temporary files by default.	0
	functional_annotation	Enter a tab delimited file of gene and its corresponding functional annotation	None
