## Supplementary material for "NGPINT: A Next-generation protein-protein interaction software": Table S2

### Sheet: Cover Sheet
NGPINT: A Next-generation protein-protein interaction software
Sagnik Banerjee, Valeria Velásquez-Zapata, Gregory Fuerst, J. Mitch Elmore, Roger P. Wise
Supplementary Table 1: Fold chage provided to Polyester for simulation
Column	Details
Transcript_id	Transcript id of Arabidopsis thaliana
Notes	A description of some characteristic feature of the transcript. "Vanilla transcript" means that there is no special properties that we are attempting to explore here. Other designations are self explnatory.
bait1	Fold change values for bait1 and the corresponding transcript
bait2	Fold change values for bait2 and the corresponding transcript
bait3	Fold change values for bait3 and the corresponding transcript
bait4	Fold change values for bait4 and the corresponding transcript
bait5	Fold change values for bait5 and the corresponding transcript

### Sheet: input_fold_change
Transcript id	Notes	bait1	bait2	bait3	bait4	bait5
AT3G28950.1	Vanilla transcript	16	20	21	50	30
AT3G28970.1	Vanilla transcript	20	1	1	1	1
AT3G28970.2	Vanilla transcript	20	1	1	1	1
AT1G26797.1	Vanilla transcript	10	1	1	1	1
AT5G60350.1	Vanilla transcript	15	1	1	1	1
AT5G60350.2	Vanilla transcript	15	1	1	1	1
AT4G15715.1	Vanilla transcript	30	1	1	1	1
AT4G10430.1	Vanilla transcript	20	1	1	1	1
AT4G10430.2	Vanilla transcript	22	1	1	1	1
AT4G10430.3	Vanilla transcript	21	1	1	1	1
AT4G10430.4	Vanilla transcript	19	1	1	1	1
AT4G10430.5	Vanilla transcript	20	1	1	1	1
AT4G10430.6	Vanilla transcript	21	1	1	1	1
AT4G10430.7	Vanilla transcript	19	1	1	1	1
AT4G10430.8	Vanilla transcript	20	1	1	1	1
AT4G10430.9	Vanilla transcript	20	1	1	1	1
AT1G21190.1	Vanilla transcript	25	1	1	1	1
AT5G41940.1	Vanilla transcript	35	1	1	1	1
AT2G19910.1	Vanilla transcript	20	1	1	1	1
AT2G19910.2	Vanilla transcript	25	1	1	1	1
AT3G03340.1	Vanilla transcript	1	23	1	1	1
AT3G03340.2	5' UTR Missing	1	25	1	1	1
AT3G03340.3	Vanilla transcript	1	21	1	1	1
AT1G48145.1	No UTRs present	1	15	1	1	1
AT5G65440.1	Vanilla transcript	1	30	1	1	1
AT5G65440.2	Vanilla transcript	1	29	1	1	1
AT5G65440.3	Vanilla transcript	1	31	1	1	1
AT5G65440.4	Vanilla transcript	1	28	1	1	1
AT5G65440.5	Vanilla transcript	1	30	1	1	1
AT5G65440.6	Vanilla transcript	1	27	1	1	1
AT5G65440.7	Vanilla transcript	1	29	1	1	1
AT5G65440.8	Vanilla transcript	1	32	1	1	1
AT5G65440.9	Vanilla transcript	1	33	1	1	1
AT5G11240.1	Vanilla transcript	1	40	20	31	50
AT3G46050.1OUTOFFRAME	OUTOFFRAME Does not have either UTR	1	30	1	1	1
AT1G71260.1TRUNCATED	TRUNCATED TRANSCRIPTS	1	30	1	1	1
AT5G45550.1TRUNCATED	TRUNCATED TRANSCRIPTS	1	31	1	1	1
AT5G65280.1	Not all transcripts of gene is expressed	1	1	20	1	1
AT5G65280.2	Not all transcripts of gene is expressed	1	1	1	1	1
AT2G41440.1	Not all transcripts of gene is expressed	1	1	1	1	1
AT2G41440.2	Not all transcripts of gene is expressed	1	1	1	1	1
AT2G41440.3	Not all transcripts of gene is expressed	1	1	16	1	1
AT2G41440.4	Not all transcripts of gene is expressed	1	1	1	1	1
AT1G08450.1	Vanilla transcript	1	1	40	1	1
AT1G08450.2	Vanilla transcript	1	1	38	1	1
AT1G08450.3	Vanilla transcript	1	1	43	1	1
AT1G32415.1	Uni-exon transcript	1	1	80	1	1
AT3G23080.1OUTOFFRAME	OUTOFFRAME Multiple transcripts in one gene	1	1	40	1	1
AT3G23080.2OUTOFFRAME	OUTOFFRAME Multiple transcripts in one gene	1	1	41	1	1
AT3G23080.3OUTOFFRAME	OUTOFFRAME Multiple transcripts in one gene	1	1	45	1	1
AT4G12060.1OUTOFFRAME	OUTOFFRAME	1	1	80	1	1
AT3G18680.2NOVECTORS	NO VECTORS	1	1	20	40	70
AT5G24650.1NOVECTORS	NO VECTORS	1	1	30	1	1
AT2G17850.1TRUNCATED	TRUNCATED TRANSCRIPTS	1	1	60	1	1
AT2G17850.2TRUNCATED	TRUNCATED TRANSCRIPTS	1	1	65	1	1
AT2G17850.3TRUNCATED	TRUNCATED TRANSCRIPTS	1	1	66	1	1
AT5G24530.1TRUNCATED	TRUNCATED TRANSCRIPTS	1	1	30	1	1
AT4G16195.1	Overlapping transcript	1	1	1	1	1
AT4G16190.1	Overlapping transcript	1	1	1	30	1
AT2G41515.1	Overlapping transcript	1	1	1	29	1
AT2G41510.1	Overlapping transcript	1	1	1	50	1
AT2G41510.2	Overlapping transcript	1	1	1	43	1
AT2G41510.3	Overlapping transcript	1	1	1	56	1
AT3G45130.1	Vanilla transcript	1	1	1	30	1
AT3G45130.2	Vanilla transcript	1	1	1	29	1
AT3G45130.3	Vanilla transcript	1	1	1	34	60
AT3G45130.4	Vanilla transcript	1	1	1	31	1
AT3G45130.5	Vanilla transcript	1	1	1	30	1
AT5G47520.1OUTOFFRAME	OUTOFFRAME	1	1	1	30	1
AT3G01960.1OUTOFFRAME	OUTOFFRAME Overlaps with 2 other transcripts	1	1	1	35	1
AT1G22530.1NOVECTORS	NO VECTORS	1	1	1	30	1
AT1G32240.1NOVECTORS	NO VECTORS	1	1	1	40	1
AT2G01275.3NOVECTORS	NO VECTORS	1	1	1	45	1
AT1G08600.1TRUNCATED	TRUNCATED TRANSCRIPTS	1	1	1	30	1
AT1G08600.2TRUNCATED	TRUNCATED TRANSCRIPTS	1	1	1	20	1
AT1G08600.3TRUNCATED	TRUNCATED TRANSCRIPTS	1	1	1	50	1
AT1G08600.4TRUNCATED	TRUNCATED TRANSCRIPTS	1	1	1	30	1
AT5G64440.1TRUNCATED	TRUNCATED TRANSCRIPTS	1	1	1	60	1
AT3G21310.1	Overlapping transcript	1	1	1	1	20
AT3G21310.2	Overlapping transcript	1	1	1	1	23
AT3G21310.3	Overlapping transcript	1	1	1	1	25
AT3G21320.1	Overlapping transcript	1	1	1	1	19
AT1G67800.1	Not all transcripts of gene is expressed	1	1	1	1	1
AT1G67800.2	Not all transcripts of gene is expressed	1	1	1	1	35
AT1G67800.3	Not all transcripts of gene is expressed	1	1	1	1	1
AT1G67800.4	Not all transcripts of gene is expressed	1	1	1	1	1
AT1G67800.5	Not all transcripts of gene is expressed	1	1	1	1	30
AT1G67800.6	Not all transcripts of gene is expressed	1	1	1	1	1
AT1G04625.1	UTRs missing	1	1	1	1	20
AT1G04620.1	Vanilla transcript	1	1	1	1	30
AT1G09690.1OUTOFFRAME	OUTOFFRAME	1	1	1	1	36
AT1G71160.1OUTOFFRAME	OUTOFFRAME	1	1	1	1	50
AT4G00230.1OUTOFFRAME	OUTOFFRAME	1	1	1	1	25
AT4G00230.2OUTOFFRAME	OUTOFFRAME	1	1	1	1	53
AT3G45880.1NOVECTORS	NO VECTORS	1	1	1	1	23
AT3G46220.3NOVECTORS	NO VECTORS	1	1	1	1	23
AT3G60400.1TRUNCATED	TRUNCATED TRANSCRIPTS	1	1	1	1	28
AT2G13463.1TRUNCATED	TRUNCATED TRANSCRIPTS	1	1	1	1	30
AT3G60700.1TRUNCATED	TRUNCATED TRANSCRIPTS	1	1	1	1	44
AT5G01710.1TRUNCATED	TRUNCATED TRANSCRIPTS	1	1	1	1	42
AT4G23170.1TRUNCATED	TRUNCATED TRANSCRIPTS	1	1	1	1	50
AT5G37930.1TRUNCATED	TRUNCATED TRANSCRIPTS	1	1	1	1	31
AT2G24285.1TRUNCATED	TRUNCATED TRANSCRIPTS	1	1	1	1	39
AT2G24285.2TRUNCATED	TRUNCATED TRANSCRIPTS	1	1	1	1	20
