## Supplementary material for "NGPINT: A Next-generation protein-protein interaction software": Table S3

### Sheet: Cover Sheet
NGPINT: A Next-generation protein-protein interaction software
Sagnik Banerjee, Valeria Velásquez-Zapata, Gregory Fuerst, J. Mitch Elmore, Roger P. Wise
Supplementary Table 1: Detailed description of each interaction reported by NGPINT on the simulated data
Column	Details
Transcript id	Transcript id of Arabidopsis thaliana TAIR10
Description	Designating whether the transcript is truncated, no vectors, out-of-frame. A blank description means that the transcript had UTRs, vectors and was expressed in-frame
Ground truth	Contains either a '*' or a 'X'. '*' is placed for those transcripts which were expressed in the corresponding bait. 'X' denotes that the transcript was not intentionally expressed but was reported as a candidate by NGPINT.
Predicted	Contains either a '*' or a 'X'. '*' is placed for those transcripts which were reported as a candidate interactor by NGPINT. 'X' denotes that the transcript was expressed but not recognized by NGPINT
Bait Number	The bait number (1-5)
Coverage	Coverage used while simulating short reads with polyester
Read Length	Read length used while simulating short reads with polyester
Paired Staus	Paired ended reads or single ended reads
Dispersion size	Value of 'size' parameter while simulating short reads with polyester
Error rate	Per base error while simulating short reads with polyester
Minimum trimmed length	Minimum length of trimmed fusion reads
Prediction status	Denoting whether the prediction was a True positive, False Positive, True negative or False negative
Explanation	The reason behind incorrect prediction

### Sheet: Sheet1
	Transcript id	Description	Ground truth	Predicted	Bait Number	Coverage	Read Length	Paired Staus	Dispersion size	Error rate	Minimum trimmed length	Prediction status	Explanation
	AT5G60350.1		*	*	bait1	10	150	FALSE	3	0	15	TRUE POSITIVE
	AT3G28950.1		*	X	bait1	10	150	FALSE	3	0	15	FALSE NEGATIVE	Polyester software did not simulate sufficient number of reads.
	AT4G10430.2		*	*	bait1	10	150	FALSE	3	0	15	TRUE POSITIVE
	AT4G10430.6		*	*	bait1	10	150	FALSE	3	0	15	TRUE POSITIVE
	AT4G10430.8		*	*	bait1	10	150	FALSE	3	0	15	TRUE POSITIVE
	AT4G10430.1		*	*	bait1	10	150	FALSE	3	0	15	TRUE POSITIVE
	AT4G10430.5		*	*	bait1	10	150	FALSE	3	0	15	TRUE POSITIVE
	AT4G10430.9		*	*	bait1	10	150	FALSE	3	0	15	TRUE POSITIVE
	AT2G19910.1		*	*	bait1	10	150	FALSE	3	0	15	TRUE POSITIVE
	AT3G28970.2		*	*	bait1	10	150	FALSE	3	0	15	TRUE POSITIVE
	AT4G10430.3		*	*	bait1	10	150	FALSE	3	0	15	TRUE POSITIVE
	AT1G21190.1		*	*	bait1	10	150	FALSE	3	0	15	TRUE POSITIVE
	AT5G41940.1		*	*	bait1	10	150	FALSE	3	0	15	TRUE POSITIVE
	AT4G15715.1		*	*	bait1	10	150	FALSE	3	0	15	TRUE POSITIVE
	AT3G28970.1		*	*	bait1	10	150	FALSE	3	0	15	TRUE POSITIVE
	AT2G19910.2		*	*	bait1	10	150	FALSE	3	0	15	TRUE POSITIVE
	AT1G26797.1		*	*	bait1	10	150	FALSE	3	0	15	TRUE POSITIVE
	AT5G60350.2		*	*	bait1	10	150	FALSE	3	0	15	TRUE POSITIVE
	AT4G10430.7		*	*	bait1	10	150	FALSE	3	0	15	TRUE POSITIVE
	AT4G10430.4		*	*	bait1	10	150	FALSE	3	0	15	TRUE POSITIVE
	AT5G60350.1		*	*	bait1	10	150	FALSE	3	0.0001	15	TRUE POSITIVE
	AT3G28950.1		*	X	bait1	10	150	FALSE	3	0.0001	15	FALSE NEGATIVE	Polyester software did not simulate sufficient number of reads.
	AT4G10430.2		*	*	bait1	10	150	FALSE	3	0.0001	15	TRUE POSITIVE
	AT4G10430.6		*	*	bait1	10	150	FALSE	3	0.0001	15	TRUE POSITIVE
	AT4G10430.8		*	*	bait1	10	150	FALSE	3	0.0001	15	TRUE POSITIVE
	AT4G10430.1		*	*	bait1	10	150	FALSE	3	0.0001	15	TRUE POSITIVE
	AT4G10430.5		*	*	bait1	10	150	FALSE	3	0.0001	15	TRUE POSITIVE
	AT4G10430.9		*	*	bait1	10	150	FALSE	3	0.0001	15	TRUE POSITIVE
	AT2G19910.1		*	*	bait1	10	150	FALSE	3	0.0001	15	TRUE POSITIVE
	AT3G28970.2		*	*	bait1	10	150	FALSE	3	0.0001	15	TRUE POSITIVE
	AT4G10430.3		*	*	bait1	10	150	FALSE	3	0.0001	15	TRUE POSITIVE
	AT1G21190.1		*	*	bait1	10	150	FALSE	3	0.0001	15	TRUE POSITIVE
	AT5G41940.1		*	*	bait1	10	150	FALSE	3	0.0001	15	TRUE POSITIVE
	AT4G15715.1		*	*	bait1	10	150	FALSE	3	0.0001	15	TRUE POSITIVE
	AT3G28970.1		*	*	bait1	10	150	FALSE	3	0.0001	15	TRUE POSITIVE
	AT2G19910.2		*	*	bait1	10	150	FALSE	3	0.0001	15	TRUE POSITIVE
	AT1G26797.1		*	*	bait1	10	150	FALSE	3	0.0001	15	TRUE POSITIVE
	AT5G60350.2		*	*	bait1	10	150	FALSE	3	0.0001	15	TRUE POSITIVE
	AT4G10430.7		*	*	bait1	10	150	FALSE	3	0.0001	15	TRUE POSITIVE
	AT4G10430.4		*	*	bait1	10	150	FALSE	3	0.0001	15	TRUE POSITIVE
	AT5G60350.1		*	*	bait1	10	150	FALSE	3	0.0005	15	TRUE POSITIVE
	AT3G28950.1		*	X	bait1	10	150	FALSE	3	0.0005	15	FALSE NEGATIVE	Polyester software did not simulate sufficient number of reads.
	AT4G10430.2		*	*	bait1	10	150	FALSE	3	0.0005	15	TRUE POSITIVE
	AT4G10430.6		*	*	bait1	10	150	FALSE	3	0.0005	15	TRUE POSITIVE
	AT4G10430.8		*	*	bait1	10	150	FALSE	3	0.0005	15	TRUE POSITIVE
	AT4G10430.1		*	*	bait1	10	150	FALSE	3	0.0005	15	TRUE POSITIVE
	AT4G10430.5		*	*	bait1	10	150	FALSE	3	0.0005	15	TRUE POSITIVE
	AT4G10430.9		*	*	bait1	10	150	FALSE	3	0.0005	15	TRUE POSITIVE
	AT2G19910.1		*	*	bait1	10	150	FALSE	3	0.0005	15	TRUE POSITIVE
	AT3G28970.2		*	*	bait1	10	150	FALSE	3	0.0005	15	TRUE POSITIVE
	AT4G10430.3		*	*	bait1	10	150	FALSE	3	0.0005	15	TRUE POSITIVE
	AT1G21190.1		*	*	bait1	10	150	FALSE	3	0.0005	15	TRUE POSITIVE
	AT5G41940.1		*	*	bait1	10	150	FALSE	3	0.0005	15	TRUE POSITIVE
	AT4G15715.1		*	*	bait1	10	150	FALSE	3	0.0005	15	TRUE POSITIVE
	AT3G28970.1		*	*	bait1	10	150	FALSE	3	0.0005	15	TRUE POSITIVE
	AT2G19910.2		*	*	bait1	10	150	FALSE	3	0.0005	15	TRUE POSITIVE
	AT1G26797.1		*	*	bait1	10	150	FALSE	3	0.0005	15	TRUE POSITIVE
	AT5G60350.2		*	*	bait1	10	150	FALSE	3	0.0005	15	TRUE POSITIVE
	AT4G10430.7		*	*	bait1	10	150	FALSE	3	0.0005	15	TRUE POSITIVE
	AT4G10430.4		*	*	bait1	10	150	FALSE	3	0.0005	15	TRUE POSITIVE
	AT5G60350.1		*	*	bait1	10	150	FALSE	3	0.001	15	TRUE POSITIVE
	AT3G28950.1		*	X	bait1	10	150	FALSE	3	0.001	15	FALSE NEGATIVE	Polyester software did not simulate sufficient number of reads.
	AT4G10430.2		*	*	bait1	10	150	FALSE	3	0.001	15	TRUE POSITIVE
	AT4G10430.6		*	*	bait1	10	150	FALSE	3	0.001	15	TRUE POSITIVE
	AT4G10430.8		*	*	bait1	10	150	FALSE	3	0.001	15	TRUE POSITIVE
	AT4G10430.1		*	*	bait1	10	150	FALSE	3	0.001	15	TRUE POSITIVE
	AT4G10430.5		*	*	bait1	10	150	FALSE	3	0.001	15	TRUE POSITIVE
	AT4G10430.9		*	*	bait1	10	150	FALSE	3	0.001	15	TRUE POSITIVE
	AT2G19910.1		*	*	bait1	10	150	FALSE	3	0.001	15	TRUE POSITIVE
	AT3G28970.2		*	*	bait1	10	150	FALSE	3	0.001	15	TRUE POSITIVE
	AT4G10430.3		*	*	bait1	10	150	FALSE	3	0.001	15	TRUE POSITIVE
	AT1G21190.1		*	*	bait1	10	150	FALSE	3	0.001	15	TRUE POSITIVE
	AT5G41940.1		*	*	bait1	10	150	FALSE	3	0.001	15	TRUE POSITIVE
	AT4G15715.1		*	*	bait1	10	150	FALSE	3	0.001	15	TRUE POSITIVE
	AT3G28970.1		*	*	bait1	10	150	FALSE	3	0.001	15	TRUE POSITIVE
	AT2G19910.2		*	*	bait1	10	150	FALSE	3	0.001	15	TRUE POSITIVE
	AT1G26797.1		*	*	bait1	10	150	FALSE	3	0.001	15	TRUE POSITIVE
	AT5G60350.2		*	*	bait1	10	150	FALSE	3	0.001	15	TRUE POSITIVE
	AT4G10430.7		*	*	bait1	10	150	FALSE	3	0.001	15	TRUE POSITIVE
	AT4G10430.4		*	*	bait1	10	150	FALSE	3	0.001	15	TRUE POSITIVE
	AT5G60350.1		*	*	bait1	10	150	FALSE	3	0.005	15	TRUE POSITIVE
	AT3G28950.1		*	X	bait1	10	150	FALSE	3	0.005	15	FALSE NEGATIVE	Polyester software did not simulate sufficient number of reads.
	AT4G10430.2		*	*	bait1	10	150	FALSE	3	0.005	15	TRUE POSITIVE
	AT4G10430.6		*	*	bait1	10	150	FALSE	3	0.005	15	TRUE POSITIVE
	AT4G10430.8		*	*	bait1	10	150	FALSE	3	0.005	15	TRUE POSITIVE
	AT4G10430.1		*	*	bait1	10	150	FALSE	3	0.005	15	TRUE POSITIVE
	AT4G10430.5		*	*	bait1	10	150	FALSE	3	0.005	15	TRUE POSITIVE
	AT4G10430.9		*	*	bait1	10	150	FALSE	3	0.005	15	TRUE POSITIVE
	AT2G19910.1		*	*	bait1	10	150	FALSE	3	0.005	15	TRUE POSITIVE
	AT3G28970.2		*	*	bait1	10	150	FALSE	3	0.005	15	TRUE POSITIVE
	AT4G10430.3		*	*	bait1	10	150	FALSE	3	0.005	15	TRUE POSITIVE
	AT1G21190.1		*	*	bait1	10	150	FALSE	3	0.005	15	TRUE POSITIVE
	AT5G41940.1		*	*	bait1	10	150	FALSE	3	0.005	15	TRUE POSITIVE
	AT4G15715.1		*	*	bait1	10	150	FALSE	3	0.005	15	TRUE POSITIVE
	AT3G28970.1		*	*	bait1	10	150	FALSE	3	0.005	15	TRUE POSITIVE
	AT2G19910.2		*	*	bait1	10	150	FALSE	3	0.005	15	TRUE POSITIVE
	AT1G26797.1		*	*	bait1	10	150	FALSE	3	0.005	15	TRUE POSITIVE
	AT5G60350.2		*	*	bait1	10	150	FALSE	3	0.005	15	TRUE POSITIVE
	AT4G10430.7		*	*	bait1	10	150	FALSE	3	0.005	15	TRUE POSITIVE
	AT4G10430.4		*	*	bait1	10	150	FALSE	3	0.005	15	TRUE POSITIVE
	AT5G60350.1		*	*	bait1	10	150	FALSE	3	0.01	15	TRUE POSITIVE
	AT3G28950.1		*	X	bait1	10	150	FALSE	3	0.01	15	FALSE NEGATIVE	Polyester software did not simulate sufficient number of reads.
	AT4G10430.2		*	*	bait1	10	150	FALSE	3	0.01	15	TRUE POSITIVE
	AT4G10430.6		*	*	bait1	10	150	FALSE	3	0.01	15	TRUE POSITIVE
	AT4G10430.8		*	*	bait1	10	150	FALSE	3	0.01	15	TRUE POSITIVE
	AT4G10430.1		*	*	bait1	10	150	FALSE	3	0.01	15	TRUE POSITIVE
	AT4G10430.5		*	*	bait1	10	150	FALSE	3	0.01	15	TRUE POSITIVE
	AT4G10430.9		*	*	bait1	10	150	FALSE	3	0.01	15	TRUE POSITIVE
	AT2G19910.1		*	*	bait1	10	150	FALSE	3	0.01	15	TRUE POSITIVE
	AT3G28970.2		*	*	bait1	10	150	FALSE	3	0.01	15	TRUE POSITIVE
	AT4G10430.3		*	*	bait1	10	150	FALSE	3	0.01	15	TRUE POSITIVE
	AT1G21190.1		*	*	bait1	10	150	FALSE	3	0.01	15	TRUE POSITIVE
	AT5G41940.1		*	*	bait1	10	150	FALSE	3	0.01	15	TRUE POSITIVE
	AT4G15715.1		*	*	bait1	10	150	FALSE	3	0.01	15	TRUE POSITIVE
	AT3G28970.1		*	*	bait1	10	150	FALSE	3	0.01	15	TRUE POSITIVE
	AT2G19910.2		*	*	bait1	10	150	FALSE	3	0.01	15	TRUE POSITIVE
	AT1G26797.1		*	*	bait1	10	150	FALSE	3	0.01	15	TRUE POSITIVE
	AT5G60350.2		*	*	bait1	10	150	FALSE	3	0.01	15	TRUE POSITIVE
	AT4G10430.7		*	*	bait1	10	150	FALSE	3	0.01	15	TRUE POSITIVE
	AT4G10430.4		*	*	bait1	10	150	FALSE	3	0.01	15	TRUE POSITIVE
	AT5G60350.1		*	*	bait1	1	150	FALSE	3	0	10	TRUE POSITIVE
	AT3G28950.1		*	X	bait1	1	150	FALSE	3	0	10	FALSE NEGATIVE	Polyester software did not simulate sufficient number of reads.
	AT4G10430.2		*	*	bait1	1	150	FALSE	3	0	10	TRUE POSITIVE
	AT4G10430.6		*	*	bait1	1	150	FALSE	3	0	10	TRUE POSITIVE
	AT4G10430.8		*	*	bait1	1	150	FALSE	3	0	10	TRUE POSITIVE
	AT4G10430.1		*	*	bait1	1	150	FALSE	3	0	10	TRUE POSITIVE
	AT4G10430.5		*	*	bait1	1	150	FALSE	3	0	10	TRUE POSITIVE
	AT4G10430.9		*	*	bait1	1	150	FALSE	3	0	10	TRUE POSITIVE
	AT2G19910.1		*	*	bait1	1	150	FALSE	3	0	10	TRUE POSITIVE
	AT3G28970.2		*	*	bait1	1	150	FALSE	3	0	10	TRUE POSITIVE
	AT4G10430.3		*	*	bait1	1	150	FALSE	3	0	10	TRUE POSITIVE
	AT1G21190.1		*	*	bait1	1	150	FALSE	3	0	10	TRUE POSITIVE
	AT5G41940.1		*	*	bait1	1	150	FALSE	3	0	10	TRUE POSITIVE
	AT4G15715.1		*	*	bait1	1	150	FALSE	3	0	10	TRUE POSITIVE
	AT3G28970.1		*	*	bait1	1	150	FALSE	3	0	10	TRUE POSITIVE
	AT2G19910.2		*	*	bait1	1	150	FALSE	3	0	10	TRUE POSITIVE
	AT1G26797.1		*	*	bait1	1	150	FALSE	3	0	10	TRUE POSITIVE
	AT5G60350.2		*	*	bait1	1	150	FALSE	3	0	10	TRUE POSITIVE
	AT4G10430.7		*	*	bait1	1	150	FALSE	3	0	10	TRUE POSITIVE
	AT4G10430.4		*	*	bait1	1	150	FALSE	3	0	10	TRUE POSITIVE
	AT5G60350.1		*	*	bait1	1	150	FALSE	3	0	20	TRUE POSITIVE
	AT3G28950.1		*	X	bait1	1	150	FALSE	3	0	20	FALSE NEGATIVE	Polyester software did not simulate sufficient number of reads.
	AT4G10430.2		*	*	bait1	1	150	FALSE	3	0	20	TRUE POSITIVE
	AT4G10430.6		*	*	bait1	1	150	FALSE	3	0	20	TRUE POSITIVE
	AT4G10430.8		*	*	bait1	1	150	FALSE	3	0	20	TRUE POSITIVE
	AT4G10430.1		*	*	bait1	1	150	FALSE	3	0	20	TRUE POSITIVE
	AT4G10430.5		*	*	bait1	1	150	FALSE	3	0	20	TRUE POSITIVE
	AT4G10430.9		*	*	bait1	1	150	FALSE	3	0	20	TRUE POSITIVE
	AT2G19910.1		*	*	bait1	1	150	FALSE	3	0	20	TRUE POSITIVE
	AT3G28970.2		*	*	bait1	1	150	FALSE	3	0	20	TRUE POSITIVE
	AT4G10430.3		*	*	bait1	1	150	FALSE	3	0	20	TRUE POSITIVE
	AT1G21190.1		*	*	bait1	1	150	FALSE	3	0	20	TRUE POSITIVE
	AT5G41940.1		*	*	bait1	1	150	FALSE	3	0	20	TRUE POSITIVE
	AT4G15715.1		*	*	bait1	1	150	FALSE	3	0	20	TRUE POSITIVE
	AT3G28970.1		*	*	bait1	1	150	FALSE	3	0	20	TRUE POSITIVE
	AT2G19910.2		*	*	bait1	1	150	FALSE	3	0	20	TRUE POSITIVE
	AT1G26797.1		*	*	bait1	1	150	FALSE	3	0	20	TRUE POSITIVE
	AT5G60350.2		*	*	bait1	1	150	FALSE	3	0	20	TRUE POSITIVE
	AT4G10430.7		*	*	bait1	1	150	FALSE	3	0	20	TRUE POSITIVE
	AT4G10430.4		*	*	bait1	1	150	FALSE	3	0	20	TRUE POSITIVE
	AT5G60350.1		*	*	bait1	1	150	FALSE	3	0	25	TRUE POSITIVE
	AT3G28950.1		*	X	bait1	1	150	FALSE	3	0	25	FALSE NEGATIVE	Polyester software did not simulate sufficient number of reads.
	AT4G10430.2		*	*	bait1	1	150	FALSE	3	0	25	TRUE POSITIVE
	AT4G10430.6		*	*	bait1	1	150	FALSE	3	0	25	TRUE POSITIVE
	AT4G10430.8		*	*	bait1	1	150	FALSE	3	0	25	TRUE POSITIVE
	AT4G10430.1		*	*	bait1	1	150	FALSE	3	0	25	TRUE POSITIVE
	AT4G10430.5		*	*	bait1	1	150	FALSE	3	0	25	TRUE POSITIVE
	AT4G10430.9		*	*	bait1	1	150	FALSE	3	0	25	TRUE POSITIVE
	AT2G19910.1		*	*	bait1	1	150	FALSE	3	0	25	TRUE POSITIVE
	AT3G28970.2		*	*	bait1	1	150	FALSE	3	0	25	TRUE POSITIVE
	AT4G10430.3		*	*	bait1	1	150	FALSE	3	0	25	TRUE POSITIVE
	AT1G21190.1		*	*	bait1	1	150	FALSE	3	0	25	TRUE POSITIVE
	AT5G41940.1		*	*	bait1	1	150	FALSE	3	0	25	TRUE POSITIVE
	AT4G15715.1		*	*	bait1	1	150	FALSE	3	0	25	TRUE POSITIVE
	AT3G28970.1		*	*	bait1	1	150	FALSE	3	0	25	TRUE POSITIVE
	AT2G19910.2		*	*	bait1	1	150	FALSE	3	0	25	TRUE POSITIVE
	AT1G26797.1		*	*	bait1	1	150	FALSE	3	0	25	TRUE POSITIVE
	AT5G60350.2		*	*	bait1	1	150	FALSE	3	0	25	TRUE POSITIVE
	AT4G10430.7		*	*	bait1	1	150	FALSE	3	0	25	TRUE POSITIVE
	AT4G10430.4		*	*	bait1	1	150	FALSE	3	0	25	TRUE POSITIVE
	AT5G60350.1		*	*	bait1	1	150	FALSE	3	0	30	TRUE POSITIVE
	AT3G28950.1		*	X	bait1	1	150	FALSE	3	0	30	FALSE NEGATIVE	Polyester software did not simulate sufficient number of reads.
	AT4G10430.2		*	*	bait1	1	150	FALSE	3	0	30	TRUE POSITIVE
	AT4G10430.6		*	*	bait1	1	150	FALSE	3	0	30	TRUE POSITIVE
	AT4G10430.8		*	*	bait1	1	150	FALSE	3	0	30	TRUE POSITIVE
	AT4G10430.1		*	*	bait1	1	150	FALSE	3	0	30	TRUE POSITIVE
	AT4G10430.5		*	*	bait1	1	150	FALSE	3	0	30	TRUE POSITIVE
	AT4G10430.9		*	*	bait1	1	150	FALSE	3	0	30	TRUE POSITIVE
	AT2G19910.1		*	*	bait1	1	150	FALSE	3	0	30	TRUE POSITIVE
	AT3G28970.2		*	*	bait1	1	150	FALSE	3	0	30	TRUE POSITIVE
	AT4G10430.3		*	*	bait1	1	150	FALSE	3	0	30	TRUE POSITIVE
	AT1G21190.1		*	*	bait1	1	150	FALSE	3	0	30	TRUE POSITIVE
	AT5G41940.1		*	*	bait1	1	150	FALSE	3	0	30	TRUE POSITIVE
	AT4G15715.1		*	*	bait1	1	150	FALSE	3	0	30	TRUE POSITIVE
	AT3G28970.1		*	*	bait1	1	150	FALSE	3	0	30	TRUE POSITIVE
	AT2G19910.2		*	*	bait1	1	150	FALSE	3	0	30	TRUE POSITIVE
	AT1G26797.1		*	*	bait1	1	150	FALSE	3	0	30	TRUE POSITIVE
	AT5G60350.2		*	*	bait1	1	150	FALSE	3	0	30	TRUE POSITIVE
	AT4G10430.7		*	*	bait1	1	150	FALSE	3	0	30	TRUE POSITIVE
	AT4G10430.4		*	*	bait1	1	150	FALSE	3	0	30	TRUE POSITIVE
	AT5G60350.1		*	*	bait1	1	150	FALSE	3	0	35	TRUE POSITIVE
	AT3G28950.1		*	X	bait1	1	150	FALSE	3	0	35	FALSE NEGATIVE	Polyester software did not simulate sufficient number of reads.
	AT4G10430.2		*	*	bait1	1	150	FALSE	3	0	35	TRUE POSITIVE
	AT4G10430.6		*	*	bait1	1	150	FALSE	3	0	35	TRUE POSITIVE
	AT4G10430.8		*	*	bait1	1	150	FALSE	3	0	35	TRUE POSITIVE
	AT4G10430.1		*	*	bait1	1	150	FALSE	3	0	35	TRUE POSITIVE
	AT4G10430.5		*	*	bait1	1	150	FALSE	3	0	35	TRUE POSITIVE
	AT4G10430.9		*	*	bait1	1	150	FALSE	3	0	35	TRUE POSITIVE
	AT2G19910.1		*	*	bait1	1	150	FALSE	3	0	35	TRUE POSITIVE
	AT3G28970.2		*	*	bait1	1	150	FALSE	3	0	35	TRUE POSITIVE
	AT4G10430.3		*	*	bait1	1	150	FALSE	3	0	35	TRUE POSITIVE
	AT1G21190.1		*	*	bait1	1	150	FALSE	3	0	35	TRUE POSITIVE
	AT5G41940.1		*	*	bait1	1	150	FALSE	3	0	35	TRUE POSITIVE
	AT4G15715.1		*	*	bait1	1	150	FALSE	3	0	35	TRUE POSITIVE
	AT3G28970.1		*	*	bait1	1	150	FALSE	3	0	35	TRUE POSITIVE
	AT2G19910.2		*	*	bait1	1	150	FALSE	3	0	35	TRUE POSITIVE
	AT1G26797.1		*	*	bait1	1	150	FALSE	3	0	35	TRUE POSITIVE
	AT5G60350.2		*	*	bait1	1	150	FALSE	3	0	35	TRUE POSITIVE
	AT4G10430.7		*	*	bait1	1	150	FALSE	3	0	35	TRUE POSITIVE
	AT4G10430.4		*	*	bait1	1	150	FALSE	3	0	35	TRUE POSITIVE
	AT5G60350.1		*	*	bait1	1	150	FALSE	3	0	40	TRUE POSITIVE
	AT3G28950.1		*	X	bait1	1	150	FALSE	3	0	40	FALSE NEGATIVE	Polyester software did not simulate sufficient number of reads.
	AT4G10430.2		*	*	bait1	1	150	FALSE	3	0	40	TRUE POSITIVE
	AT4G10430.6		*	*	bait1	1	150	FALSE	3	0	40	TRUE POSITIVE
	AT4G10430.8		*	*	bait1	1	150	FALSE	3	0	40	TRUE POSITIVE
	AT4G10430.1		*	*	bait1	1	150	FALSE	3	0	40	TRUE POSITIVE
	AT4G10430.5		*	*	bait1	1	150	FALSE	3	0	40	TRUE POSITIVE
	AT4G10430.9		*	*	bait1	1	150	FALSE	3	0	40	TRUE POSITIVE
	AT2G19910.1		*	*	bait1	1	150	FALSE	3	0	40	TRUE POSITIVE
	AT3G28970.2		*	*	bait1	1	150	FALSE	3	0	40	TRUE POSITIVE
	AT4G10430.3		*	*	bait1	1	150	FALSE	3	0	40	TRUE POSITIVE
	AT1G21190.1		*	*	bait1	1	150	FALSE	3	0	40	TRUE POSITIVE
	AT5G41940.1		*	*	bait1	1	150	FALSE	3	0	40	TRUE POSITIVE
	AT4G15715.1		*	*	bait1	1	150	FALSE	3	0	40	TRUE POSITIVE
	AT3G28970.1		*	*	bait1	1	150	FALSE	3	0	40	TRUE POSITIVE
	AT2G19910.2		*	*	bait1	1	150	FALSE	3	0	40	TRUE POSITIVE
	AT1G26797.1		*	*	bait1	1	150	FALSE	3	0	40	TRUE POSITIVE
	AT5G60350.2		*	*	bait1	1	150	FALSE	3	0	40	TRUE POSITIVE
	AT4G10430.7		*	*	bait1	1	150	FALSE	3	0	40	TRUE POSITIVE
	AT4G10430.4		*	*	bait1	1	150	FALSE	3	0	40	TRUE POSITIVE
	AT5G60350.1		*	*	bait1	1	150	FALSE	3	0	45	TRUE POSITIVE
	AT3G28950.1		*	X	bait1	1	150	FALSE	3	0	45	FALSE NEGATIVE	Polyester software did not simulate sufficient number of reads.
	AT4G10430.2		*	*	bait1	1	150	FALSE	3	0	45	TRUE POSITIVE
	AT4G10430.6		*	*	bait1	1	150	FALSE	3	0	45	TRUE POSITIVE
	AT4G10430.8		*	*	bait1	1	150	FALSE	3	0	45	TRUE POSITIVE
	AT4G10430.1		*	*	bait1	1	150	FALSE	3	0	45	TRUE POSITIVE
	AT4G10430.5		*	*	bait1	1	150	FALSE	3	0	45	TRUE POSITIVE
	AT4G10430.9		*	*	bait1	1	150	FALSE	3	0	45	TRUE POSITIVE
	AT2G19910.1		*	*	bait1	1	150	FALSE	3	0	45	TRUE POSITIVE
	AT3G28970.2		*	*	bait1	1	150	FALSE	3	0	45	TRUE POSITIVE
	AT4G10430.3		*	*	bait1	1	150	FALSE	3	0	45	TRUE POSITIVE
	AT1G21190.1		*	*	bait1	1	150	FALSE	3	0	45	TRUE POSITIVE
	AT5G41940.1		*	*	bait1	1	150	FALSE	3	0	45	TRUE POSITIVE
	AT4G15715.1		*	*	bait1	1	150	FALSE	3	0	45	TRUE POSITIVE
	AT3G28970.1		*	*	bait1	1	150	FALSE	3	0	45	TRUE POSITIVE
	AT2G19910.2		*	*	bait1	1	150	FALSE	3	0	45	TRUE POSITIVE
	AT1G26797.1		*	*	bait1	1	150	FALSE	3	0	45	TRUE POSITIVE
	AT5G60350.2		*	*	bait1	1	150	FALSE	3	0	45	TRUE POSITIVE
	AT4G10430.7		*	*	bait1	1	150	FALSE	3	0	45	TRUE POSITIVE
	AT4G10430.4		*	*	bait1	1	150	FALSE	3	0	45	TRUE POSITIVE
	AT5G60350.1		*	*	bait1	1	150	FALSE	3	0	50	TRUE POSITIVE
	AT3G28950.1		*	X	bait1	1	150	FALSE	3	0	50	FALSE NEGATIVE	Polyester software did not simulate sufficient number of reads.
	AT4G10430.2		*	*	bait1	1	150	FALSE	3	0	50	TRUE POSITIVE
	AT4G10430.6		*	*	bait1	1	150	FALSE	3	0	50	TRUE POSITIVE
	AT4G10430.8		*	*	bait1	1	150	FALSE	3	0	50	TRUE POSITIVE
	AT4G10430.1		*	*	bait1	1	150	FALSE	3	0	50	TRUE POSITIVE
	AT4G10430.5		*	*	bait1	1	150	FALSE	3	0	50	TRUE POSITIVE
	AT4G10430.9		*	*	bait1	1	150	FALSE	3	0	50	TRUE POSITIVE
	AT2G19910.1		*	*	bait1	1	150	FALSE	3	0	50	TRUE POSITIVE
	AT3G28970.2		*	*	bait1	1	150	FALSE	3	0	50	TRUE POSITIVE
	AT4G10430.3		*	*	bait1	1	150	FALSE	3	0	50	TRUE POSITIVE
	AT1G21190.1		*	*	bait1	1	150	FALSE	3	0	50	TRUE POSITIVE
	AT5G41940.1		*	*	bait1	1	150	FALSE	3	0	50	TRUE POSITIVE
	AT4G15715.1		*	*	bait1	1	150	FALSE	3	0	50	TRUE POSITIVE
	AT3G28970.1		*	*	bait1	1	150	FALSE	3	0	50	TRUE POSITIVE
	AT2G19910.2		*	*	bait1	1	150	FALSE	3	0	50	TRUE POSITIVE
	AT1G26797.1		*	*	bait1	1	150	FALSE	3	0	50	TRUE POSITIVE
	AT5G60350.2		*	*	bait1	1	150	FALSE	3	0	50	TRUE POSITIVE
	AT4G10430.7		*	*	bait1	1	150	FALSE	3	0	50	TRUE POSITIVE
	AT4G10430.4		*	*	bait1	1	150	FALSE	3	0	50	TRUE POSITIVE
	AT5G60350.1		*	*	bait1	5	150	FALSE	3	0	15	TRUE POSITIVE
	AT3G28950.1		*	X	bait1	5	150	FALSE	3	0	15	FALSE NEGATIVE	Polyester software did not simulate sufficient number of reads.
	AT4G10430.2		*	*	bait1	5	150	FALSE	3	0	15	TRUE POSITIVE
	AT4G10430.6		*	*	bait1	5	150	FALSE	3	0	15	TRUE POSITIVE
	AT4G10430.8		*	*	bait1	5	150	FALSE	3	0	15	TRUE POSITIVE
	AT1G58983.1		X	*	bait1	5	150	FALSE	3	0	15	FALSE POSITIVE	High sequence similarity with transcripts AT1G59359.1 (100%) and AT1G58684.1 (100%) led to rise in read counts
	AT4G10430.1		*	*	bait1	5	150	FALSE	3	0	15	TRUE POSITIVE
	AT4G10430.5		*	*	bait1	5	150	FALSE	3	0	15	TRUE POSITIVE
	AT4G10430.9		*	*	bait1	5	150	FALSE	3	0	15	TRUE POSITIVE
	AT2G19910.1		*	*	bait1	5	150	FALSE	3	0	15	TRUE POSITIVE
	AT3G28970.2		*	*	bait1	5	150	FALSE	3	0	15	TRUE POSITIVE
	AT4G10430.3		*	*	bait1	5	150	FALSE	3	0	15	TRUE POSITIVE
	AT1G21190.1		*	*	bait1	5	150	FALSE	3	0	15	TRUE POSITIVE
	AT5G41940.1		*	*	bait1	5	150	FALSE	3	0	15	TRUE POSITIVE
	AT4G15715.1		*	*	bait1	5	150	FALSE	3	0	15	TRUE POSITIVE
	AT3G28970.1		*	*	bait1	5	150	FALSE	3	0	15	TRUE POSITIVE
	AT2G19910.2		*	*	bait1	5	150	FALSE	3	0	15	TRUE POSITIVE
	AT1G26797.1		*	*	bait1	5	150	FALSE	3	0	15	TRUE POSITIVE
	AT5G60350.2		*	*	bait1	5	150	FALSE	3	0	15	TRUE POSITIVE
	AT4G10430.7		*	*	bait1	5	150	FALSE	3	0	15	TRUE POSITIVE
	AT4G10430.4		*	*	bait1	5	150	FALSE	3	0	15	TRUE POSITIVE
	AT5G60350.1		*	*	bait1	10	150	FALSE	3	0	15	TRUE POSITIVE
	AT3G28950.1		*	X	bait1	10	150	FALSE	3	0	15	FALSE NEGATIVE	Polyester software did not simulate sufficient number of reads.
	AT4G10430.2		*	*	bait1	10	150	FALSE	3	0	15	TRUE POSITIVE
	AT4G10430.6		*	*	bait1	10	150	FALSE	3	0	15	TRUE POSITIVE
	AT4G10430.8		*	*	bait1	10	150	FALSE	3	0	15	TRUE POSITIVE
	AT4G10430.1		*	*	bait1	10	150	FALSE	3	0	15	TRUE POSITIVE
	AT4G10430.5		*	*	bait1	10	150	FALSE	3	0	15	TRUE POSITIVE
	AT4G10430.9		*	*	bait1	10	150	FALSE	3	0	15	TRUE POSITIVE
	AT2G19910.1		*	*	bait1	10	150	FALSE	3	0	15	TRUE POSITIVE
	AT3G28970.2		*	*	bait1	10	150	FALSE	3	0	15	TRUE POSITIVE
	AT4G10430.3		*	*	bait1	10	150	FALSE	3	0	15	TRUE POSITIVE
	AT1G20690.1		X	*	bait1	10	150	FALSE	3	0	15	FALSE POSITIVE	Overlaps with transcripts AT1G20691.1 and AT1G20691.2 leading to rise in read counts
	AT1G21190.1		*	*	bait1	10	150	FALSE	3	0	15	TRUE POSITIVE
	AT5G41940.1		*	*	bait1	10	150	FALSE	3	0	15	TRUE POSITIVE
	AT3G26125.1		X	*	bait1	10	150	FALSE	3	0	15	FALSE POSITIVE	Overlaps with transcripts AT3G26130.2 and AT3G26130.3 leading to rise in read counts
	AT4G15715.1		*	*	bait1	10	150	FALSE	3	0	15	TRUE POSITIVE
	AT3G28970.1		*	*	bait1	10	150	FALSE	3	0	15	TRUE POSITIVE
	AT2G19910.2		*	*	bait1	10	150	FALSE	3	0	15	TRUE POSITIVE
	AT1G26797.1		*	*	bait1	10	150	FALSE	3	0	15	TRUE POSITIVE
	AT5G60350.2		*	*	bait1	10	150	FALSE	3	0	15	TRUE POSITIVE
	AT4G10430.7		*	*	bait1	10	150	FALSE	3	0	15	TRUE POSITIVE
	AT4G10430.4		*	*	bait1	10	150	FALSE	3	0	15	TRUE POSITIVE
	AT5G60350.1		*	*	bait1	20	150	FALSE	3	0	15	TRUE POSITIVE
	AT3G28950.1		*	X	bait1	20	150	FALSE	3	0	15	FALSE NEGATIVE	Polyester software did not simulate sufficient number of reads.
	AT4G10430.2		*	*	bait1	20	150	FALSE	3	0	15	TRUE POSITIVE
	AT4G10430.6		*	*	bait1	20	150	FALSE	3	0	15	TRUE POSITIVE
	AT4G10430.8		*	*	bait1	20	150	FALSE	3	0	15	TRUE POSITIVE
	AT4G10430.1		*	*	bait1	20	150	FALSE	3	0	15	TRUE POSITIVE
	AT4G10430.5		*	*	bait1	20	150	FALSE	3	0	15	TRUE POSITIVE
	AT4G10430.9		*	*	bait1	20	150	FALSE	3	0	15	TRUE POSITIVE
	AT2G30985.1		X	*	bait1	20	150	FALSE	3	0	15	FALSE POSITIVE	Overlaps with transcript AT2G30984.1 leading to rise in read counts
	AT2G19910.1		*	*	bait1	20	150	FALSE	3	0	15	TRUE POSITIVE
	AT3G28970.2		*	*	bait1	20	150	FALSE	3	0	15	TRUE POSITIVE
	AT4G10430.3		*	*	bait1	20	150	FALSE	3	0	15	TRUE POSITIVE
	AT1G21190.1		*	*	bait1	20	150	FALSE	3	0	15	TRUE POSITIVE
	AT5G41940.1		*	*	bait1	20	150	FALSE	3	0	15	TRUE POSITIVE
	AT4G15715.1		*	*	bait1	20	150	FALSE	3	0	15	TRUE POSITIVE
	AT3G28970.1		*	*	bait1	20	150	FALSE	3	0	15	TRUE POSITIVE
	AT2G19910.2		*	*	bait1	20	150	FALSE	3	0	15	TRUE POSITIVE
	AT1G26797.1		*	*	bait1	20	150	FALSE	3	0	15	TRUE POSITIVE
	AT5G60350.2		*	*	bait1	20	150	FALSE	3	0	15	TRUE POSITIVE
	AT4G10430.7		*	*	bait1	20	150	FALSE	3	0	15	TRUE POSITIVE
	AT4G10430.4		*	*	bait1	20	150	FALSE	3	0	15	TRUE POSITIVE
	AT5G60350.1		*	*	bait1	10	150	FALSE	1	0	15	TRUE POSITIVE
	AT3G28950.1		*	X	bait1	10	150	FALSE	1	0	15	FALSE NEGATIVE	Polyester software did not simulate sufficient number of reads.
	AT4G10430.2		*	*	bait1	10	150	FALSE	1	0	15	TRUE POSITIVE
	AT4G10430.6		*	*	bait1	10	150	FALSE	1	0	15	TRUE POSITIVE
	AT4G10430.8		*	*	bait1	10	150	FALSE	1	0	15	TRUE POSITIVE
	AT4G10430.1		*	*	bait1	10	150	FALSE	1	0	15	TRUE POSITIVE
	AT4G10430.5		*	*	bait1	10	150	FALSE	1	0	15	TRUE POSITIVE
	AT4G10430.9		*	*	bait1	10	150	FALSE	1	0	15	TRUE POSITIVE
	AT2G19910.1		*	*	bait1	10	150	FALSE	1	0	15	TRUE POSITIVE
	AT3G28970.2		*	*	bait1	10	150	FALSE	1	0	15	TRUE POSITIVE
	AT4G10430.3		*	*	bait1	10	150	FALSE	1	0	15	TRUE POSITIVE
	AT1G21190.1		*	*	bait1	10	150	FALSE	1	0	15	TRUE POSITIVE
	AT5G41940.1		*	*	bait1	10	150	FALSE	1	0	15	TRUE POSITIVE
	AT4G15715.1		*	*	bait1	10	150	FALSE	1	0	15	TRUE POSITIVE
	AT3G28970.1		*	*	bait1	10	150	FALSE	1	0	15	TRUE POSITIVE
	AT2G19910.2		*	*	bait1	10	150	FALSE	1	0	15	TRUE POSITIVE
	AT1G26797.1		*	*	bait1	10	150	FALSE	1	0	15	TRUE POSITIVE
	AT5G60350.2		*	*	bait1	10	150	FALSE	1	0	15	TRUE POSITIVE
	AT4G10430.7		*	*	bait1	10	150	FALSE	1	0	15	TRUE POSITIVE
	AT4G10430.4		*	*	bait1	10	150	FALSE	1	0	15	TRUE POSITIVE
	AT5G60350.1		*	*	bait1	10	150	FALSE	2	0	15	TRUE POSITIVE
	AT3G28950.1		*	X	bait1	10	150	FALSE	2	0	15	FALSE NEGATIVE	Polyester software did not simulate sufficient number of reads.
	AT4G10430.2		*	*	bait1	10	150	FALSE	2	0	15	TRUE POSITIVE
	AT4G10430.6		*	*	bait1	10	150	FALSE	2	0	15	TRUE POSITIVE
	AT4G10430.8		*	*	bait1	10	150	FALSE	2	0	15	TRUE POSITIVE
	AT4G10430.1		*	*	bait1	10	150	FALSE	2	0	15	TRUE POSITIVE
	AT4G10430.5		*	*	bait1	10	150	FALSE	2	0	15	TRUE POSITIVE
	AT4G10430.9		*	*	bait1	10	150	FALSE	2	0	15	TRUE POSITIVE
	AT2G19910.1		*	*	bait1	10	150	FALSE	2	0	15	TRUE POSITIVE
	AT3G28970.2		*	*	bait1	10	150	FALSE	2	0	15	TRUE POSITIVE
	AT4G10430.3		*	*	bait1	10	150	FALSE	2	0	15	TRUE POSITIVE
	AT1G21190.1		*	*	bait1	10	150	FALSE	2	0	15	TRUE POSITIVE
	AT5G41940.1		*	*	bait1	10	150	FALSE	2	0	15	TRUE POSITIVE
	AT4G15715.1		*	*	bait1	10	150	FALSE	2	0	15	TRUE POSITIVE
	AT3G28970.1		*	*	bait1	10	150	FALSE	2	0	15	TRUE POSITIVE
	AT2G19910.2		*	*	bait1	10	150	FALSE	2	0	15	TRUE POSITIVE
	AT1G26797.1		*	*	bait1	10	150	FALSE	2	0	15	TRUE POSITIVE
	AT5G60350.2		*	*	bait1	10	150	FALSE	2	0	15	TRUE POSITIVE
	AT4G10430.7		*	*	bait1	10	150	FALSE	2	0	15	TRUE POSITIVE
	AT4G10430.4		*	*	bait1	10	150	FALSE	2	0	15	TRUE POSITIVE
	AT5G60350.1		*	*	bait1	10	150	FALSE	4	0	15	TRUE POSITIVE
	AT3G28950.1		*	X	bait1	10	150	FALSE	4	0	15	FALSE NEGATIVE	Polyester software did not simulate sufficient number of reads.
	AT4G10430.2		*	*	bait1	10	150	FALSE	4	0	15	TRUE POSITIVE
	AT4G10430.6		*	*	bait1	10	150	FALSE	4	0	15	TRUE POSITIVE
	AT4G10430.8		*	*	bait1	10	150	FALSE	4	0	15	TRUE POSITIVE
	AT4G10430.1		*	*	bait1	10	150	FALSE	4	0	15	TRUE POSITIVE
	AT4G10430.5		*	*	bait1	10	150	FALSE	4	0	15	TRUE POSITIVE
	AT4G10430.9		*	*	bait1	10	150	FALSE	4	0	15	TRUE POSITIVE
	AT2G19910.1		*	*	bait1	10	150	FALSE	4	0	15	TRUE POSITIVE
	AT3G28970.2		*	*	bait1	10	150	FALSE	4	0	15	TRUE POSITIVE
	AT4G10430.3		*	*	bait1	10	150	FALSE	4	0	15	TRUE POSITIVE
	AT1G21190.1		*	*	bait1	10	150	FALSE	4	0	15	TRUE POSITIVE
	AT5G41940.1		*	*	bait1	10	150	FALSE	4	0	15	TRUE POSITIVE
	AT4G15715.1		*	*	bait1	10	150	FALSE	4	0	15	TRUE POSITIVE
	AT3G28970.1		*	*	bait1	10	150	FALSE	4	0	15	TRUE POSITIVE
	AT2G19910.2		*	*	bait1	10	150	FALSE	4	0	15	TRUE POSITIVE
	AT1G26797.1		*	*	bait1	10	150	FALSE	4	0	15	TRUE POSITIVE
	AT5G60350.2		*	*	bait1	10	150	FALSE	4	0	15	TRUE POSITIVE
	AT4G10430.7		*	*	bait1	10	150	FALSE	4	0	15	TRUE POSITIVE
	AT4G10430.4		*	*	bait1	10	150	FALSE	4	0	15	TRUE POSITIVE
	AT5G60350.1		*	*	bait1	10	150	FALSE	5	0	15	TRUE POSITIVE
	AT3G28950.1		*	X	bait1	10	150	FALSE	5	0	15	FALSE NEGATIVE	Polyester software did not simulate sufficient number of reads.
	AT4G10430.2		*	*	bait1	10	150	FALSE	5	0	15	TRUE POSITIVE
	AT4G10430.6		*	*	bait1	10	150	FALSE	5	0	15	TRUE POSITIVE
	AT4G10430.8		*	*	bait1	10	150	FALSE	5	0	15	TRUE POSITIVE
	AT4G10430.1		*	*	bait1	10	150	FALSE	5	0	15	TRUE POSITIVE
	AT4G10430.5		*	*	bait1	10	150	FALSE	5	0	15	TRUE POSITIVE
	AT4G10430.9		*	*	bait1	10	150	FALSE	5	0	15	TRUE POSITIVE
	AT2G19910.1		*	*	bait1	10	150	FALSE	5	0	15	TRUE POSITIVE
	AT3G28970.2		*	*	bait1	10	150	FALSE	5	0	15	TRUE POSITIVE
	AT4G10430.3		*	*	bait1	10	150	FALSE	5	0	15	TRUE POSITIVE
	AT1G21190.1		*	*	bait1	10	150	FALSE	5	0	15	TRUE POSITIVE
	AT5G41940.1		*	*	bait1	10	150	FALSE	5	0	15	TRUE POSITIVE
	AT4G15715.1		*	*	bait1	10	150	FALSE	5	0	15	TRUE POSITIVE
	AT3G28970.1		*	*	bait1	10	150	FALSE	5	0	15	TRUE POSITIVE
	AT2G19910.2		*	*	bait1	10	150	FALSE	5	0	15	TRUE POSITIVE
	AT1G26797.1		*	*	bait1	10	150	FALSE	5	0	15	TRUE POSITIVE
	AT5G60350.2		*	*	bait1	10	150	FALSE	5	0	15	TRUE POSITIVE
	AT4G10430.7		*	*	bait1	10	150	FALSE	5	0	15	TRUE POSITIVE
	AT4G10430.4		*	*	bait1	10	150	FALSE	5	0	15	TRUE POSITIVE
	AT5G60350.1		*	*	bait1	10	150	TRUE	3	0	15	TRUE POSITIVE
	AT3G28950.1		*	X	bait1	10	150	TRUE	3	0	15	FALSE NEGATIVE	Polyester software did not simulate sufficient number of reads.
	AT4G10430.2		*	*	bait1	10	150	TRUE	3	0	15	TRUE POSITIVE
	AT4G10430.6		*	*	bait1	10	150	TRUE	3	0	15	TRUE POSITIVE
	AT4G10430.8		*	*	bait1	10	150	TRUE	3	0	15	TRUE POSITIVE
	AT4G10430.1		*	*	bait1	10	150	TRUE	3	0	15	TRUE POSITIVE
	AT4G10430.5		*	*	bait1	10	150	TRUE	3	0	15	TRUE POSITIVE
	AT4G10430.9		*	*	bait1	10	150	TRUE	3	0	15	TRUE POSITIVE
	AT2G19910.1		*	*	bait1	10	150	TRUE	3	0	15	TRUE POSITIVE
	AT3G28970.2		*	*	bait1	10	150	TRUE	3	0	15	TRUE POSITIVE
	AT4G10430.3		*	*	bait1	10	150	TRUE	3	0	15	TRUE POSITIVE
	AT2G19570.1		X	*	bait1	10	150	TRUE	3	0	15	FALSE POSITIVE	Overlaps with transcript AT2G19572.1 leading to rise in read counts
	AT1G21190.1		*	*	bait1	10	150	TRUE	3	0	15	TRUE POSITIVE
	AT5G41940.1		*	*	bait1	10	150	TRUE	3	0	15	TRUE POSITIVE
	AT4G15715.1		*	*	bait1	10	150	TRUE	3	0	15	TRUE POSITIVE
	AT3G28970.1		*	*	bait1	10	150	TRUE	3	0	15	TRUE POSITIVE
	AT2G19910.2		*	*	bait1	10	150	TRUE	3	0	15	TRUE POSITIVE
	AT1G26797.1		*	*	bait1	10	150	TRUE	3	0	15	TRUE POSITIVE
	AT5G60350.2		*	*	bait1	10	150	TRUE	3	0	15	TRUE POSITIVE
	AT4G10430.7		*	*	bait1	10	150	TRUE	3	0	15	TRUE POSITIVE
	AT4G10430.4		*	*	bait1	10	150	TRUE	3	0	15	TRUE POSITIVE
	AT5G60350.1		*	*	bait1	10	75	FALSE	3	0	15	TRUE POSITIVE
	AT3G28950.1		*	X	bait1	10	75	FALSE	3	0	15	FALSE NEGATIVE	Polyester software did not simulate sufficient number of reads.
	AT4G10430.2		*	*	bait1	10	75	FALSE	3	0	15	TRUE POSITIVE
	AT4G10430.6		*	*	bait1	10	75	FALSE	3	0	15	TRUE POSITIVE
	AT4G10430.8		*	*	bait1	10	75	FALSE	3	0	15	TRUE POSITIVE
	AT4G10430.1		*	*	bait1	10	75	FALSE	3	0	15	TRUE POSITIVE
	AT4G10430.5		*	*	bait1	10	75	FALSE	3	0	15	TRUE POSITIVE
	AT4G10430.9		*	*	bait1	10	75	FALSE	3	0	15	TRUE POSITIVE
	AT2G19910.1		*	*	bait1	10	75	FALSE	3	0	15	TRUE POSITIVE
	AT3G28970.2		*	*	bait1	10	75	FALSE	3	0	15	TRUE POSITIVE
	AT4G10430.3		*	*	bait1	10	75	FALSE	3	0	15	TRUE POSITIVE
	AT1G21190.1		*	*	bait1	10	75	FALSE	3	0	15	TRUE POSITIVE
	AT5G41940.1		*	*	bait1	10	75	FALSE	3	0	15	TRUE POSITIVE
	AT4G15715.1		*	*	bait1	10	75	FALSE	3	0	15	TRUE POSITIVE
	AT3G28970.1		*	*	bait1	10	75	FALSE	3	0	15	TRUE POSITIVE
	AT2G19910.2		*	*	bait1	10	75	FALSE	3	0	15	TRUE POSITIVE
	AT1G26797.1		*	*	bait1	10	75	FALSE	3	0	15	TRUE POSITIVE
	AT5G60350.2		*	*	bait1	10	75	FALSE	3	0	15	TRUE POSITIVE
	AT4G10430.7		*	*	bait1	10	75	FALSE	3	0	15	TRUE POSITIVE
	AT4G10430.4		*	*	bait1	10	75	FALSE	3	0	15	TRUE POSITIVE
	AT5G60350.1		*	*	bait1	10	100	FALSE	3	0	15	TRUE POSITIVE
	AT3G28950.1		*	X	bait1	10	100	FALSE	3	0	15	FALSE NEGATIVE	Polyester software did not simulate sufficient number of reads.
	AT4G10430.2		*	*	bait1	10	100	FALSE	3	0	15	TRUE POSITIVE
	AT4G10430.6		*	*	bait1	10	100	FALSE	3	0	15	TRUE POSITIVE
	AT4G10430.8		*	*	bait1	10	100	FALSE	3	0	15	TRUE POSITIVE
	AT4G10430.1		*	*	bait1	10	100	FALSE	3	0	15	TRUE POSITIVE
	AT4G10430.5		*	*	bait1	10	100	FALSE	3	0	15	TRUE POSITIVE
	AT4G10430.9		*	*	bait1	10	100	FALSE	3	0	15	TRUE POSITIVE
	AT2G19910.1		*	*	bait1	10	100	FALSE	3	0	15	TRUE POSITIVE
	AT3G28970.2		*	*	bait1	10	100	FALSE	3	0	15	TRUE POSITIVE
	AT4G10430.3		*	*	bait1	10	100	FALSE	3	0	15	TRUE POSITIVE
	AT1G21190.1		*	*	bait1	10	100	FALSE	3	0	15	TRUE POSITIVE
	AT5G41940.1		*	*	bait1	10	100	FALSE	3	0	15	TRUE POSITIVE
	AT4G15715.1		*	*	bait1	10	100	FALSE	3	0	15	TRUE POSITIVE
	AT3G28970.1		*	*	bait1	10	100	FALSE	3	0	15	TRUE POSITIVE
	AT2G19910.2		*	*	bait1	10	100	FALSE	3	0	15	TRUE POSITIVE
	AT1G26797.1		*	*	bait1	10	100	FALSE	3	0	15	TRUE POSITIVE
	AT5G60350.2		*	*	bait1	10	100	FALSE	3	0	15	TRUE POSITIVE
	AT4G10430.7		*	*	bait1	10	100	FALSE	3	0	15	TRUE POSITIVE
	AT4G10430.4		*	*	bait1	10	100	FALSE	3	0	15	TRUE POSITIVE
	AT5G60350.1		*	*	bait1	10	200	FALSE	3	0	15	TRUE POSITIVE
	AT3G28950.1		*	X	bait1	10	200	FALSE	3	0	15	FALSE NEGATIVE	Polyester software did not simulate sufficient number of reads.
	AT4G10430.2		*	*	bait1	10	200	FALSE	3	0	15	TRUE POSITIVE
	AT4G10430.6		*	*	bait1	10	200	FALSE	3	0	15	TRUE POSITIVE
	AT4G10430.8		*	*	bait1	10	200	FALSE	3	0	15	TRUE POSITIVE
	AT4G10430.1		*	*	bait1	10	200	FALSE	3	0	15	TRUE POSITIVE
	AT4G10430.5		*	*	bait1	10	200	FALSE	3	0	15	TRUE POSITIVE
	AT4G10430.9		*	*	bait1	10	200	FALSE	3	0	15	TRUE POSITIVE
	AT2G19910.1		*	*	bait1	10	200	FALSE	3	0	15	TRUE POSITIVE
	AT3G28970.2		*	*	bait1	10	200	FALSE	3	0	15	TRUE POSITIVE
	AT4G10430.3		*	*	bait1	10	200	FALSE	3	0	15	TRUE POSITIVE
	AT1G21190.1		*	*	bait1	10	200	FALSE	3	0	15	TRUE POSITIVE
	AT5G41940.1		*	*	bait1	10	200	FALSE	3	0	15	TRUE POSITIVE
	AT4G15715.1		*	*	bait1	10	200	FALSE	3	0	15	TRUE POSITIVE
	AT3G28970.1		*	*	bait1	10	200	FALSE	3	0	15	TRUE POSITIVE
	AT2G19910.2		*	*	bait1	10	200	FALSE	3	0	15	TRUE POSITIVE
	AT1G26797.1		*	*	bait1	10	200	FALSE	3	0	15	TRUE POSITIVE
	AT5G60350.2		*	*	bait1	10	200	FALSE	3	0	15	TRUE POSITIVE
	AT4G10430.7		*	*	bait1	10	200	FALSE	3	0	15	TRUE POSITIVE
	AT4G10430.4		*	*	bait1	10	200	FALSE	3	0	15	TRUE POSITIVE
	AT5G45550.1	Truncated	*	*	bait2	10	150	FALSE	3	0	15	TRUE POSITIVE
	AT5G65440.6		*	*	bait2	10	150	FALSE	3	0	15	TRUE POSITIVE
	AT3G28950.1		*	X	bait2	10	150	FALSE	3	0	15	FALSE NEGATIVE	Polyester software did not simulate sufficient number of reads.
	AT3G03340.2	5' UTR missing	*	*	bait2	10	150	FALSE	3	0	15	TRUE POSITIVE
	AT5G65440.3		*	*	bait2	10	150	FALSE	3	0	15	TRUE POSITIVE
	AT5G65440.1		*	*	bait2	10	150	FALSE	3	0	15	TRUE POSITIVE
	AT5G11240.1		*	*	bait2	10	150	FALSE	3	0	15	TRUE POSITIVE
	AT1G71260.1	Truncated	*	*	bait2	10	150	FALSE	3	0	15	TRUE POSITIVE
	AT5G65440.5		*	*	bait2	10	150	FALSE	3	0	15	TRUE POSITIVE
	AT5G65440.4		*	*	bait2	10	150	FALSE	3	0	15	TRUE POSITIVE
	AT5G65440.7		*	*	bait2	10	150	FALSE	3	0	15	TRUE POSITIVE
	AT5G65440.8		*	*	bait2	10	150	FALSE	3	0	15	TRUE POSITIVE
	AT5G65440.9		*	*	bait2	10	150	FALSE	3	0	15	TRUE POSITIVE
	AT3G03340.1		*	*	bait2	10	150	FALSE	3	0	15	TRUE POSITIVE
	AT5G65440.2		*	*	bait2	10	150	FALSE	3	0	15	TRUE POSITIVE
	AT1G48145.1	No UTRs	*	*	bait2	10	150	FALSE	3	0	15	TRUE POSITIVE
	AT3G03340.3		*	*	bait2	10	150	FALSE	3	0	15	TRUE POSITIVE
	AT3G46050.1	Expressed out-of-frame	X	X	bait2	10	150	FALSE	3	0	15	TRUE NEGATIVE
	AT5G65280.1		*	*	bait3	10	150	FALSE	3	0	15	TRUE POSITIVE
	AT2G17850.1	Truncated	*	*	bait3	10	150	FALSE	3	0	15	TRUE POSITIVE
	AT3G28950.1		*	X	bait3	10	150	FALSE	3	0	15	FALSE NEGATIVE	Polyester software did not simulate sufficient number of reads.
	AT1G08450.2		*	*	bait3	10	150	FALSE	3	0	15	TRUE POSITIVE
	AT2G17850.3	Truncated	*	*	bait3	10	150	FALSE	3	0	15	TRUE POSITIVE
	AT2G17850.2	Truncated	*	*	bait3	10	150	FALSE	3	0	15	TRUE POSITIVE
	AT1G32415.1	Uni-exon	*	*	bait3	10	150	FALSE	3	0	15	TRUE POSITIVE
	AT2G41440.2		X	*	bait3	10	150	FALSE	3	0	15	FALSE POSITIVE	Another transcript of the same gene is overexpressed
	AT5G11240.1		*	*	bait3	10	150	FALSE	3	0	15	TRUE POSITIVE
	AT1G08450.1		*	*	bait3	10	150	FALSE	3	0	15	TRUE POSITIVE
	AT5G65280.2		X	*	bait3	10	150	FALSE	3	0	15	FALSE POSITIVE	Another transcript of the same gene is overexpressed
	AT2G41440.3		*	X	bait3	10	150	FALSE	3	0	15	FALSE NEGATIVE
	AT2G41440.4		X	*	bait3	10	150	FALSE	3	0	15	FALSE POSITIVE	Another transcript of the same gene is overexpressed
	AT5G24530.1	Truncated	*	*	bait3	10	150	FALSE	3	0	15	TRUE POSITIVE
	AT1G08450.3		*	*	bait3	10	150	FALSE	3	0	15	TRUE POSITIVE
	AT3G23070.1		X	*	bait3	10	150	FALSE	3	0	15	FALSE POSITIVE	High sequence similarity with transcripts AT1G58300.1 (54%) and AT3G23080.2 (42%) led to rise in read counts
	AT3G23080.1	Expressed out-of-frame	X	X	bait3	10	150	FALSE	3	0	15	TRUE NEGATIVE
	AT3G23080.2	Expressed out-of-frame	X	X	bait3	10	150	FALSE	3	0	15	TRUE NEGATIVE
	AT3G23080.3	Expressed out-of-frame	X	X	bait3	10	150	FALSE	3	0	15	TRUE NEGATIVE
	AT4G12060.1	Expressed out-of-frame	X	X	bait3	10	150	FALSE	3	0	15	TRUE NEGATIVE
	AT3G18680.1	No Vectors	X	X	bait3	10	150	FALSE	3	0	15	TRUE NEGATIVE
	AT3G18680.2	No Vectors	X	X	bait3	10	150	FALSE	3	0	15	TRUE NEGATIVE
	AT5G24650.1	No Vectors	X	X	bait3	10	150	FALSE	3	0	15	TRUE NEGATIVE
	AT1G08600.3		*	*	bait4	10	150	FALSE	3	0	15	TRUE POSITIVE
	AT3G01960.1	Expressed out-of-frame	X	*	bait4	10	150	FALSE	3	0	15	FALSE POSITIVE	Overlaps with transcripts AT3G01950.1 and AT3G01961.1 leading to rise in read counts
	AT3G28950.1		*	X	bait4	10	150	FALSE	3	0	15	FALSE NEGATIVE	Polyester software did not simulate sufficient number of reads.
	AT2G41510.1		*	*	bait4	10	150	FALSE	3	0	15	TRUE POSITIVE
	AT3G45130.3		*	*	bait4	10	150	FALSE	3	0	15	TRUE POSITIVE
	AT2G41510.3		*	*	bait4	10	150	FALSE	3	0	15	TRUE POSITIVE
	AT3G45130.2		*	*	bait4	10	150	FALSE	3	0	15	TRUE POSITIVE
	AT3G45130.4		*	*	bait4	10	150	FALSE	3	0	15	TRUE POSITIVE
	AT5G11240.1		*	*	bait4	10	150	FALSE	3	0	15	TRUE POSITIVE
	AT1G08600.2		*	*	bait4	10	150	FALSE	3	0	15	TRUE POSITIVE
	AT3G01950.1		X	*	bait4	10	150	FALSE	3	0	15	FALSE POSITIVE	Overlaps with transcripts AT3G01960.1 and AT3G01961.1 leading to rise in read counts
	AT4G16190.1		*	*	bait4	10	150	FALSE	3	0	15	TRUE POSITIVE
	AT1G08600.1		*	*	bait4	10	150	FALSE	3	0	15	TRUE POSITIVE
	AT1G08600.4		*	*	bait4	10	150	FALSE	3	0	15	TRUE POSITIVE
	AT3G45130.5		*	*	bait4	10	150	FALSE	3	0	15	TRUE POSITIVE
	AT4G16195.1		X	*	bait4	10	150	FALSE	3	0	15	FALSE POSITIVE	Overlaps with overexpressed transcript AT4G16190.1
	AT2G41515.1		*	*	bait4	10	150	FALSE	3	0	15	TRUE POSITIVE
	AT3G45130.1		*	*	bait4	10	150	FALSE	3	0	15	TRUE POSITIVE
	AT2G41510.2		*	*	bait4	10	150	FALSE	3	0	15	TRUE POSITIVE
	AT5G64440.1		*	*	bait4	10	150	FALSE	3	0	15	TRUE POSITIVE
	AT5G47520.1	Expressed out-of-frame	X	X	bait4	10	150	FALSE	3	0	15	TRUE NEGATIVE
	AT1G22530.1	No Vectors	X	X	bait4	10	150	FALSE	3	0	15	TRUE NEGATIVE
	AT1G32240.1	No Vectors	X	X	bait4	10	150	FALSE	3	0	15	TRUE NEGATIVE
	AT2G01275.3	No Vectors	X	X	bait4	10	150	FALSE	3	0	15	TRUE NEGATIVE
	AT1G67800.5		*	*	bait5	10	150	FALSE	3	0	15	TRUE POSITIVE
	AT3G45130.3		*	*	bait5	10	150	FALSE	3	0	15	TRUE POSITIVE
	AT2G42560.1		X	*	bait5	10	150	FALSE	3	0	15	FALSE POSITIVE	Another transcript of the same gene is overexpressed
	AT1G67800.6		X	*	bait5	10	150	FALSE	3	0	15	FALSE POSITIVE	Another transcript of the same gene is overexpressed
	AT5G11240.1		*	*	bait5	10	150	FALSE	3	0	15	TRUE POSITIVE
	AT2G24285.1	Truncated	*	*	bait5	10	150	FALSE	3	0	15	TRUE POSITIVE
	AT3G45130.1		X	*	bait5	10	150	FALSE	3	0	15	FALSE POSITIVE	Another transcript of the same gene is overexpressed
	AT3G60400.1	Truncated	*	*	bait5	10	150	FALSE	3	0	15	TRUE POSITIVE
	AT3G21310.1		*	*	bait5	10	150	FALSE	3	0	15	TRUE POSITIVE
	AT5G37930.1	Truncated	*	*	bait5	10	150	FALSE	3	0	15	TRUE POSITIVE
	AT3G28950.1		*	X	bait5	10	150	FALSE	3	0	15	FALSE NEGATIVE	Polyester software did not simulate sufficient number of reads.
	AT3G60700.1	Truncated	*	*	bait5	10	150	FALSE	3	0	15	TRUE POSITIVE
	AT3G21310.2		*	*	bait5	10	150	FALSE	3	0	15	TRUE POSITIVE
	AT4G23170.1	Truncated	*	*	bait5	10	150	FALSE	3	0	15	TRUE POSITIVE
	AT1G67800.4		X	*	bait5	10	150	FALSE	3	0	15	FALSE POSITIVE	Another transcript of the same gene is overexpressed
	AT3G45130.2		X	*	bait5	10	150	FALSE	3	0	15	FALSE POSITIVE	Another transcript of the same gene is overexpressed
	AT3G45130.4		X	*	bait5	10	150	FALSE	3	0	15	FALSE POSITIVE	Another transcript of the same gene is overexpressed
	AT5G01710.1	Truncated	*	*	bait5	10	150	FALSE	3	0	15	TRUE POSITIVE
	AT3G21310.3		*	*	bait5	10	150	FALSE	3	0	15	TRUE POSITIVE
	AT2G24285.2	Truncated	*	*	bait5	10	150	FALSE	3	0	15	TRUE POSITIVE
	AT3G45130.5		X	*	bait5	10	150	FALSE	3	0	15	FALSE POSITIVE	Another transcript of the same gene is overexpressed
	AT2G13463.1	Truncated	*	*	bait5	10	150	FALSE	3	0	15	TRUE POSITIVE
	AT3G21320.1		*	*	bait5	10	150	FALSE	3	0	15	TRUE POSITIVE
	AT1G04625.1		*	*	bait5	10	150	FALSE	3	0	15	TRUE POSITIVE
	AT1G67800.2		*	*	bait5	10	150	FALSE	3	0	15	TRUE POSITIVE
	AT1G04620.1		*	*	bait5	10	150	FALSE	3	0	15	TRUE POSITIVE
	AT1G09690.1	Expressed out-of-frame	*	*	bait5	10	150	FALSE	3	0	15	TRUE NEGATIVE
	AT1G71160.1	Expressed out-of-frame	*	*	bait5	10	150	FALSE	3	0	15	TRUE NEGATIVE
	AT4G00230.1	Expressed out-of-frame	*	*	bait5	10	150	FALSE	3	0	15	TRUE NEGATIVE
	AT4G00230.2	Expressed out-of-frame	*	*	bait5	10	150	FALSE	3	0	15	TRUE NEGATIVE
	AT3G45880.1	No Vectors	*	*	bait5	10	150	FALSE	3	0	15	TRUE NEGATIVE
	AT3G46220.3	No Vectors	*	*	bait5	10	150	FALSE	3	0	15	TRUE NEGATIVE
