## Supplementary material for "NGPINT: A Next-generation protein-protein interaction software": Table S4

### Sheet: Cover Sheet
NGPINT: A Next-generation protein-protein interaction software
Sagnik Banerjee, Valeria Velásquez-Zapata, Gregory Fuerst, J. Mitch Elmore, Roger P. Wise
Supplementary Table 1: Detailed description of each interaction reported by NGPINT on the NINJA data (Erffelinck et al., 2018)
Column	Details
Gene	Gene whose protein interacts with NINJA
Gene length	Length of the longest isoform of the gene
Annotation	Functional annotation reported in TAIR and/or uniprot
Detected in-frame	Denotes whether NGPINT reported this protein to be interacting in-frame
TPM_NINJA	TPM value of the gene counts reported in the selected sample
TPM_EMPTY	TPM value of the gene counts reported in the background sample
SNR	A ratio between TPM_NINJA and TPM_EMPTY
Full-length Expressed	Denotes whether reads span the entire length of the gene

### Sheet: Data
	Serial Number	Gene	Gene length	Annotation	Detected in-frame	TPM_NINJA	TPM_EMPTY	SNR	Full-length Expressed
	1	AT1G34340	1989	Alpha/beta-Hydrolases superfamily protein	No	16.5519	0	Inf
	2	AT3G06850	1937	Lipoamide acyltransferase component of branched-chain alpha-keto acid dehydrogenase complex, mitochondrial	No	12.4139	1.93283	6.42268
	3	AT4G36480	2429	Long chain base biosynthesis protein 1	No	4.13798	0	Inf
	4	AT5G47810	1748	ATP-dependent 6-phosphofructokinase 2	No	63.1041	2.89924	21.7657	Yes
	5	AT1G17380	1765	Protein TIFY 11A	No	44.4832	1.93283	23.0146	Yes
	6	AT1G19180	1558	TIFY10A	No	28916.2	23.1939	1246.71	Yes
	7	AT1G74950	1282	TIFY10B	No	4269.36	0.966414	4417.73	Yes
	8	AT3G17860	1673	Protein TIFY 6B	No	2278.99	0.966414	2358.19	Yes
	9	AT4G14713	1544	Protein TIFY 4A	No	702.421	1.93283	363.417	Yes
	10	AT4G14720	1598	TIFY domain/Divergent CCT motif family protein	No	534.833	1.93283	276.71	Yes
	11	AT5G13220	1384	jasmonate-zim-domain protein 10	No	3731.42	2.89924	1287.03	Yes
	12	AT1G08845	705	Ribosomal L18p/L5e family protein	Yes	8.27595	1.93283	4.28179	Yes
	13	AT1G17290	2378	Alanine aminotransferase 1, mitochondrial	Yes	17.5864	6.7649	2.59966
	14	AT1G23170	1710	Protein of unknown function DUF2359, transmembrane	Yes	2.06899	0.966414	2.14089
	15	AT1G47570	1958	Uncharacterized protein	Yes	6.20696	2.89924	2.14089
	16	AT1G53760	1266	K+-H+ exchange-like protein	Yes	7.24146	0.966414	7.49312	Yes
	17	AT1G72170	684	MICOS complex subunit, putative	Yes	106.553	51.2199	2.0803	Yes
	18	AT1G72830	1565	Nuclear factor Y, subunit A3	Yes	2.06899	0.966414	2.14089
	19	AT1G73790	582	Mitotic-spindle organizing protein 1A	Yes	32.0693	7.73131	4.14798	Yes
	20	AT1G77350	877	Uncharacterized protein	Yes	17.5864	6.7649	2.59966	Yes
	21	AT2G05755	1648	Uncharacterized protein	Yes	4.13798	1.93283	2.14089
	22	AT2G26500	557	Uncharacterized protein	Yes	14.4829	5.79848	2.49771	Yes
	23	AT2G34650	2098	PID	Yes	6.20696	0.966414	6.42268
	24	AT2G37510	663	RNA-binding (RRM/RBD/RNP motifs) family protein	Yes	51.7247	25.1268	2.05855	Yes
	25	AT2G38450	822	contains InterPro DOMAIN/s: Sel1-like	Yes	46.5522	23.1939	2.00709	Yes
	26	AT3G10110	930	Mitochondrial import inner membrane translocase subunit TIM22-1	Yes	11.3794	3.86565	2.94373	Yes
	27	AT3G12290	1221	Bifunctional protein FolD 2	Yes	292.762	84.078	3.48203	Yes
	28	AT3G13860	2108	Chaperonin CPN60-like 2, mitochondrial	Yes	6.20696	2.89924	2.14089
	29	AT3G13990	3102	Uncharacterized protein	Yes	2.06899	0.966414	2.14089
	30	AT3G15150	1193	E3 SUMO-protein ligase MMS21	Yes	13.4484	5.79848	2.3193	Yes
	31	AT3G15352	611	Cytochrome c oxidase 17	Yes	49.6557	11.597	4.28179	Yes
	32	AT3G15357	708	Uncharacterized protein	Yes	57.9317	27.0596	2.14089	Yes
	33	AT3G46040	835	RPS15AD	Yes	426.212	190.383	2.2387	Yes
	34	AT3G54750	2186	Downstream neighbor of Son	Yes	2.06899	0.966414	2.14089
	35	AT3G55600	1093	Uncharacterized protein	Yes	23.7934	7.73131	3.07753	Yes
	36	AT4G07950	940	DNA-directed RNA polymerase subunit	Yes	51.7247	23.1939	2.2301	Yes
	37	AT4G08520	1091	Coatomer subunit zeta-3	Yes	143.795	57.0184	2.5219	Yes
	38	AT4G13150	1369	Uncharacterized protein	Yes	6.20696	0.966414	6.42268
	39	AT4G14455	1002	Uncharacterized protein	Yes	17.5864	5.79848	3.03293	Yes
	40	AT4G14600	887	Bet1-like protein	Yes	35.1728	15.4626	2.2747	Yes
	41	AT4G19350	888	Uncharacterized protein	Yes	30.0003	13.5298	2.21735	Yes
	42	AT5G13000	6037	Callose synthase 3	Yes	9.31045	2.89924	3.21134
	43	AT5G13790	1079	AGL15	Yes	15.5174	7.73131	2.00709	Yes
	44	AT5G19660	3456	S1P	Yes	2.06899	0.966414	2.14089
	45	AT5G20890	2214	T-complex protein 1 subunit beta	Yes	14.4829	5.79848	2.49771
	46	AT5G20900	1081	Protein TIFY 3B	Yes	19379.2	80.2123	241.598	Yes
	47	AT5G23230	754	Nicotinamidase 2	Yes	16.5519	1.93283	8.56357	Yes
	48	AT5G23820	1056	MD-2-related lipid-recognition protein 3	Yes	25.8623	9.66414	2.67612	Yes
	49	AT5G27280	859	A_TM021B04.14 protein	Yes	28.9658	13.5298	2.14089	Yes
	50	AT5G43010	1659	26S proteasome regulatory subunit 10B homolog A	Yes	19.6554	8.69772	2.25983
	51	AT5G43620	1518	Polyadenylation and cleavage factor homolog 5	Yes	2.06899	0.966414	2.14089
	52	AT5G49540	978	Uncharacterized protein	Yes	34.1383	16.429	2.07793	Yes
	53	AT5G49550	606	Biogenesis of lysosome-related organelles complex 1 subunit 2	Yes	28.9658	11.597	2.49771	Yes
